# The lnc-FANCI-2 intrinsically restricts RAS signaling in HPV16-infected cervical cancer

**DOI:** 10.1101/2024.02.01.578320

**Authors:** Haibin Liu, Lulu Yu, Vladimir Majerciak, Thomas Meyer, Ming Yi, Peter F. Johnson, Maggie Cam, Douglas R. Lowy, Zhi-Ming Zheng

**Author notes:** Co-first authors (Haibin Liu, Lulu Yu). Center for Emerging Infectious Diseases, Wuhan Institute of Virology, and Center for Biosafety Mega-Science, Chinese Academy of Sciences, Wuhan, Hubei, 430207, China (Haibin Liu).

## Abstract

We recently discovered the expression of a long noncoding RNA, lnc-FANCI-2, coinciding with cervical lesion progression from CIN1, CIN2-3 to cervical cancer. Viral E7 of high-risk HPVs and host transcription factor YY1 are two major factors promoting lnc-FANCI-2 expression. To explore possible roles of lnc-FANCI-2 in HPV-induced cervical carcinogenesis, we ablated the expression of *lnc-FANCI-2* in the HPV16-positive cervical cancer cell line, CaSki. Knock-out (KO) single cell clones expressed HPV16 oncogenes normally but displayed altered cell morphology and proliferation when compared with the parental cells. Proteomic profiling of cytosolic and secreted proteins from the parental and KO cells showed that lnc-FANCI-2 regulates expression of a subset of cell soluble receptors responsible for cell signaling, epithelial mesenchymal transition, and IFN responses. RNA-seq analyses revealed that, relative to the parental cells, lnc-FANCI-2 KO cells exhibited significantly increased RAS signaling but decreased IFN pathways. In the KO cells, phosphorylated Akt and Erk1/2, two important RAS pathway effectors, were increased more than 3-fold, accompanied by increase of IGFBP3, MCAM, VIM, and CCND2 (cyclin D2) and decrease of RAC3 expression. High levels of lnc-FANCI-2 and lower levels of MCAM in cervical cancer patients are associated with improved survival. We found that lnc-FANCI-2 interacts specifically with 32 host proteins, including H13, HNRH1, K1H1, MAP4K4, and RNPS1, and knockdown of MAP4K4 in CaSki cells led to an increase of phosphorylation of Erk1/2 and somewhat Akt. In summary, a key function of lnc-FANCI-2 is to intrinsically regulate RAS signaling to impact cervical lesion progression and affect cervical cancer prognosis.

**Significance:** Expression of lnc-FANCI-2 is related to cervical lesion progression. Knock-out (KO) or knock-down (KD) of lnc-FANCI-2 expression in HPV16-positive cervical cancer cells CaSki significantly increases RAS signaling, phosphorylation of Akt and Erk1/2, and the epithelial mesenchymal transition factors. lnc-FANCI-2 KO also regulates the expression of a subset of cell soluble receptor proteins IGFBP3 and MCAM. A high level of lnc-FANCI-2 and lower level of MCAM in cervical cancer patients are associated with improved survival. lnc-FANCI-2 in CaSki cells interacts specifically with 32 host proteins, including MAP4K4. KD of MAP4K4 expression in CaSki cells led to an increase in phosphorylation of Erk1/2 and Akt. Thus, one lnc-FANCI-2 function is to intrinsically regulate RAS signaling to impact cervical lesion progression.
