## Supplemental table S4 for "The lnc-FANCI-2 intrinsically restricts RAS signaling in HPV16-infected cervical cancer"

### Sheet: Sheet1
Table S4. CaSki proteins and their PSMs identified by lnc-FANCI-2 IRPCRP-LC-MS/MS
Accession	GenSymbol	Total PSM#	IRPCRP-Beads only	IRPCRP-lnc-FANCI-2-1	IRPCRP-lnc-FANCI-2-2	IRPCRP-lnc-FANCI-2-3	IRPCRP-lnc-FANCI-2-4
P63267	ACTH	51		51
Q562R1	ACTBL	40		40
Q6PEY2	TBA3E	20		20
P16402	H13	17		10			7
P31943	HNRH1	13		7	4		2
Q15323	K1H1	11		4		7
O95819	MAP4K4	9			1		8
Q15287	RNPS1	9		4	3	2
P78385	KRT83	9				9
Q05639	EF1A2	8					8
Q5K4L6	S27A3	7		1	6
P19013	K2C4	7					7
P20333	TNR1B	6		1	2	1	2
O15417	TNC18	6		2	3	1
P0DPH8	TBA3D	6				5	1
P62917	RL8	5		2	1	1	1
P54652	HSP72	5		5
Q96FZ2	HMCES	5		1		4
P19338	NUCL	4		1	2	1
P12035	K2C3	4			4
P23515	OMGP	4		3		1
Q08170	SRSF4	4		4
A6NMY6	AXA2L	4					4
Q9BQI9	NRIP2	4					4
Q8IUD2	RB6I2	3		1	1	1
Q8TBK6	ZCH10	3		1	1	1
O43790	KRT86	3		3
P21108	PRPS3	3		2	1
P35900	K1C20	3			3
P78386	KRT85	3		3
Q01130	SRSF2	3		2		1
Q5JU85	IQEC2	3			2	1
Q5VZB9	DMRTA	3		1			2
Q9Y3R5	DOP2	3		2	1
P62987	RL40	3					3
P13569	CFTR	2			1	1
O43390	HNRPR	2		1		1
O94832	MYO1D	2		1	1
O95996	APCL	2		1	1
P20930	FILA	2				1	1
P35241	RADI	2		2
P35749	MYH11	2			2
P53999	TCP4	2		1	1
Q03169	TNAP2	2		1	1
Q14103	HNRPD	2		1		1
Q14978	NOLC1	2		1		1
Q5T750	XP32	2		2
Q9H853	TBA4B	2			2
Q9P1U1	ARP3B	2		1	1
Q9UDY2	ZO2	2				2
Q9UKM9	RALY	2		1		1
Q9UQ80	PA2G4	2			1		1
P05109	S10A8	2					2
P08519	APOA	2					2
P31944	CASPE	2					2
Q86WD7	SPA9	2					2
Q9H3S7	PTN23	2					2
A0A0B4J2A2	PAL4C	1			1
A6NDB9	PALM3	1			1
A6NKP2	D42E2	1		1
A6NMS3	OR5K4	1		1
A8MTJ3	GNAT3	1			1
C9JQI7	TM232	1			1
O00154	BACH	1		1
O14682	ENC1	1			1
O15013	ARHGA	1		1
O15018	PDZD2	1		1
O15264	MK13	1				1
O43299	AP5Z1	1		1
O43520	AT8B1	1				1
O60306	AQR	1		1
O60343	TBCD4	1			1
O60506	HNRPQ	1				1
O60548	FOXD2	1		1
O60941	DTNB	1				1
O75342	LX12B	1				1
O75437	ZN254	1		1
O75643	U520	1		1
O75663	TIPRL	1		1
O94776	MTA2	1		1
O95390	GDF11	1			1
O95503	CBX6	1			1
O95714	HERC2	1			1
O95757	HS74L	1		1
P00813	ADA	1		1
P01189	COLI	1		1
P02768	ALBU	1				1
P06748	NPM	1		1
P08069	IGF1R	1				1
P08240	SRPRA	1		1
P09871	C1S	1			1
P0C671	BNIP5	1		1
P0C7N4	T191B	1		1
P0C7P2	RFL3S	1		1
P0C7W8	F90AD	1		1
P10844	BXB	1			1
P12107	COBA1	1			1
P12814	ACTN1	1			1
P16989	YBOX3	1				1
P19474	RO52	1		1
P20718	GRAH	1			1
P21580	TNAP3	1			1
P21741	MK	1		1
P21817	RYR1	1			1
P22735	TGM1	1				1
P23468	PTPRD	1			1
P23759	PAX7	1		1
P27694	RFA1	1		1
P30520	PURA2	1		1
P35568	IRS1	1		1
P35609	ACTN2	1		1
P36507	MP2K2	1			1
P38159	RBMX	1		1
P41250	GARS	1		1
P48059	LIMS1	1		1
P54793	ARSF	1		1
P55265	DSRAD	1		1
P57058	HUNK	1			1
P57789	KCNKA	1		1
P60953	CDC42	1			1
P61204	ARF3	1		1
P78413	IRX4	1			1
P80404	GABT	1				1
Q00341	VIGLN	1		1
Q02224	CENPE	1		1
Q02383	SEMG2	1		1
Q03113	GNA12	1		1
Q04837	SSBP	1			1
Q07666	KHDR1	1		1
Q08188	TGM3	1				1
Q08378	GOGA3	1		1
Q13439	GOGA4	1			1
Q13595	TRA2A	1		1
Q14376	GALE	1		1
Q15075	EEA1	1				1
Q16280	CNGA2	1				1
Q16543	CDC37	1		1
Q16666	IFI16	1		1
Q16878	CDO1	1		1
Q495C1	RN212	1			1
Q58EX2	SDK2	1			1
Q5JTH9	RRP12	1		1
Q5SYB0	FRPD1	1		1
Q5T089	MORN1	1		1
Q5TH74	STPG1	1		1
Q6DN72	FCRL6	1		1
Q6GPH6	IPIL1	1				1
Q6V0I7	FAT4	1			1
Q6WCQ1	MPRIP	1		1
Q6ZR08	DYH12	1			1
Q76EJ3	S35D2	1		1
Q76KD6	SPERI	1			1
Q7L5D6	GET4	1			1
Q7Z5P9	MUC19	1		1
Q7Z7B0	FLIP1	1		1
Q86SQ0	PHLB2	1		1
Q8IUE6	H2A2B	1				1
Q8IX01	SUGP2	1				1
Q8IYT3	CC170	1				1
Q8N2I9	STK40	1				1
Q8N490	PNKD	1			1
Q8N4F7	RN175	1		1
Q8NAT1	PMGT2	1				1
Q8NB90	AFG2H	1		1
Q8NCC3	PAG15	1		1
Q8NCM8	DYHC2	1		1
Q8NDV7	TNR6A	1		1
Q8NFD5	ARI1B	1			1
Q8NI27	THOC2	1		1
Q8TAA3	PSMA8	1			1
Q8TAB3	PCD19	1		1
Q8TAF8	LHPL5	1		1
Q8TEL6	TP4AP	1		1
Q8TF42	UBS3B	1		1
Q8WVV9	HNRLL	1				1
Q8WX93	PALLD	1				1
Q92576	PHF3	1			1
Q92819	HYAS2	1		1
Q92879	CELF1	1				1
Q96AQ2	TM125	1		1
Q96BZ9	TBC20	1		1
Q96G74	OTUD5	1		1
Q96HH4	TM169	1		1
Q96K78	AGRG7	1				1
Q96M85	YV008	1		1
Q99623	PHB2	1				1
Q99729	ROAA	1		1
Q9BT76	UPK3B	1			1
Q9BVM2	DPCD	1				1
Q9BYR9	KRA24	1				1
Q9GZN4	BSSP4	1			1
Q9H0Q0	CYRIA	1		1
Q9H8L6	MMRN2	1			1
Q9HAV0	GBB4	1			1
Q9HCE1	MOV10	1		1
Q9HCJ0	TNR6C	1		1
Q9NP73	ALG13	1		1
Q9NPA2	MMP25	1			1
Q9NQT5	EXOS3	1		1
Q9NSE4	SYIM	1		1
Q9NSG2	CA112	1		1
Q9NSK0	KLC4	1			1
Q9NWS1	PARI	1			1
Q9NZL6	RGL1	1			1
Q9UBI6	GBG12	1		1
Q9UHF4	I20RA	1			1
Q9UIF3	TEKT2	1		1
Q9UKA4	AKA11	1			1
Q9UKA9	PTBP2	1		1
Q9UNF1	MAGD2	1		1
Q9UPA5	BSN	1			1
Q9UQ52	CNTN6	1				1
Q9UQ88	CD11A	1		1
Q9Y2Z9	COQ6	1			1
P0CJ87	DU4L4	1					1
P10092	CALCB	1					1
P18206	VINC	1					1
P22532	SPR2D	1					1
P47929	LEG7	1					1
P48741	HSP77	1					1
Q01469	FABP5	1					1
Q13885	TBB2A	1					1
Q8IXF0	NPAS3	1					1
Q8IXN7	RIMKA	1					1
Q8N6Q1	TMC5A	1					1
Q9NQ29	LUC7L	1					1
Q8WZ42	TITIN	1	1
Q9UQ35	SRRM2	397	90	118	78	58	53
Q08211	DHX9	17	9	6	2
P05165	PCCA	814	167	171	142	156	178
P11498	PYC	436	151	114	108	40	23
Q96RQ3	MCCA	219	94	51	50	20	4
Q13085	ACACA	151	89	33	29
P07437	TBB5	160	87	36	27	10
P60709	ACTB	283	85	73	53	42	30
P63261	ACTG	247	84	71	50	42
P68371	TBB4B	146	82	33	22	9
P04264	K2C1	614	80	89	66	77	302
Q9BVA1	TBB2B	76	76
Q14204	DYHC1	92	63	24	5
Q9BUF5	TBB6	62	62
Q9NTX5	ECHD1	173	59	30	40	43	1
P13647	K2C5	241	58	41	22	27	93
P02533	K1C14	286	53	43	35	27	128
P13645	K1C10	376	52	62	50	65	147
P35527	K1C9	296	46	58	42	38	112
P14618	KPYM	114	46	27	25	11	5
P49327	FAS	87	45	24	15	3
P02538	K2C6A	231	43	29	21	18	120
P68104	EF1A1	90	42	23	16	9
P35908	K22E	276	41	47	41	67	80
P04259	K2C6B	195	41	28	19		107
Q15149	PLEC	55	36	14	4	1
P78527	PRKDC	54	36	15	3
Q04695	K1C17	131	32	23	19		57
Q13523	PRP4B	75	31	25	18	1
Q9BQE3	TBA1C	68	31	23	14
P07355	ANXA2	66	30	17	11	8
P68366	TBA4A	59	30	19	10
P35579	MYH9	51	30	13	6	2
P08779	K1C16	227	28	26	21	20	132
P18583	SON	88	28	28	23	6	3
Q00610	CLH1	42	26	11	4		1
P05166	PCCB	105	25	25	21	20	14
P08238	HS90B	53	22	18	8	5
Q9NZM1	MYOF	36	21	9	4	2
P07900	HS90A	54	20	16	10	7	1
P17987	TCPA	38	20	10	5	3
P05141	ADT2	37	19	11	6	1
P14923	PLAK	50	18	16	8	7	1
P06733	ENOA	48	18	14	6	6	4
O43795	MYO1B	27	18	7	2
P11586	C1TC	43	17	15	10	1
P08727	K1C19	24	17			7
P00338	LDHA	39	15	12	10	2
P26641	EF1G	35	15	10	7	2	1
P15924	DESP	33	15	8	1	4	5
P00558	PGK1	24	15	5	2	1	1
Q04721	NOTC2	23	15	2		1	5
P14625	ENPL	30	14	8	6	2
Q14697	GANAB	29	14	8	5	1	1
P06737	PYGL	28	14	9	5
P05023	AT1A1	25	14	7	4
P07814	SYEP	22	14	5	3
P36578	RL4	40	13	14	6	6	1
Q7Z6E9	RBBP6	32	13	13	5		1
P62701	RS4X	26	13	9	4
P11216	PYGB	25	13	9	3
P07384	CAN1	23	13	8	2
P04406	G3P	37	12	9	5	5	6
Q00839	HNRPU	36	12	13	5	6
Q8IYB3	SRRM1	35	12	12	7	4
P07737	PROF1	25	12	8	4	1
Q99832	TCPH	24	12	9	3
P49411	EFTU	23	12	7	2		2
P16615	AT2A2	22	12	7	2	1
O00763	ACACB	12	12
P11142	HSP7C	25	11	8	4	2
P36952	SPB5	25	11	10	4
P49368	TCPG	24	11	7	4	1	1
P63244	RACK1	24	11	9	3	1
P09874	PARP1	14	11	2	1
P16401	H15	30	10	11	8	1
Q15365	PCBP1	26	10	8	5	3
Q9BU76	MMTA2	24	10	9	4	1
P13639	EF2	23	10	8	3	1	1
Q86VP6	CAND1	18	10	6	2
O75369	FLNB	16	10	5	1
P19012	K1C15	10	10
P16403	H12	33	9	10	9	5
P0DMV9	HS71B	30	9	9	8	4
Q9Y383	LC7L2	29	9	12	3	5
P10412	H14	28	9	10	9
Q16658	FSCN1	26	9	8	5	3	1
Q13428	TCOF	24	9	9	5	1
Q9NP64	NO40	24	9	8	5	2
P09211	GSTP1	22	9	5	5	3
Q9UKJ3	GPTC8	22	9	8	5
P40227	TCPZ	21	9	6	6
P60842	IF4A1	19	9	7	3
P31040	SDHA	13	9	3	1
Q15046	SYK	13	9	2	2
P08729	K2C7	12	9	3
P41252	SYIC	10	9	1
Q06830	PRDX1	26	8	8	6	4
P62979	RS27A	25	8	6	8	3
P63104	1433Z	21	8	7	5	1
P43490	NAMPT	19	8	7	4
P48643	TCPE	16	8	6	2
P62829	RL23	16	8	4	4
P27708	PYR1	15	8	5	2
P62424	RL7A	15	8	3	3		1
Q9HCC0	MCCB	15	8	4	3
P50990	TCPQ	14	8	6
P21333	FLNA	12	8	2		1	1
P26639	SYTC	12	8	3	1
Q12931	TRAP1	10	8	2
Q7KZF4	SND1	10	8	2
O00159	MYO1C	9	8	1
Q7Z794	K2C1B	66	7	7	6	6	40
P30414	NKTR	24	7	8	8	1
Q02878	RL6	20	7	5	4	2	2
Q14498	RBM39	19	7	8	2	2
P04792	HSPB1	18	7	4	3	2	2
P61978	HNRPK	17	7	6	1	3
O43143	DHX15	14	7	6	1
P23396	RS3	13	7	5	1
P41091	IF2G	13	7	4	2
P42704	LPPRC	13	7	5	1
P00533	EGFR	11	7	3	1
P17844	DDX5	11	7	4
P53618	COPB	11	7	3	1
P54136	SYRC	11	7	3	1
Q1KMD3	HNRL2	11	7	3	1
O43175	SERA	9	7	1	1
P10809	CH60	7	7
Q5BKT4	AG10A	7	7
Q13247	SRSF6	25	6	8	6	1	4
P52597	HNRPF	18	6	6	3	3
P31946	1433B	17	6	4	4		3
P05388	RLA0	15	6	4	3	2
P11387	TOP1	15	6	6	2	1
P26599	PTBP1	15	6	4	2	3
P30044	PRDX5	15	6	6	2	1
P55795	HNRH2	14	6	5		3
P78371	TCPB	14	6	4	3	1
P18124	RL7	13	6	3	2	2
P45880	VDAC2	13	6	5	2
P62241	RS8	13	6	3	3	1
P62249	RS16	13	6	4	3
P13010	XRCC5	12	6	5	1
P39023	RL3	12	6	5	1
O00148	DX39A	11	6	4	1
P32969	RL9	11	6	3	1	1
Q14166	TTL12	11	6	4	1
P61247	RS3A	10	6	4
Q15181	IPYR	10	6	2	1	1
Q14980	NUMA1	9	6	3
Q9NSD9	SYFB	9	6	3
O00571	DDX3X	8	6	2
P22314	UBA1	7	6	1
Q13838	DX39B	6	6
Q66PJ3	AR6P4	21	5	7	6	3
P23528	COF1	19	5	5	2	2	5
Q16831	UPP1	15	5	5	3		2
Q13427	PPIG	13	5	5	2	1
P04075	ALDOA	12	5	5	2
P27797	CALR	12	5	2	3	2
P62750	RL23A	12	5	5	2
Q92841	DDX17	12	5	5	2
Q9H0U4	RAB1B	12	5	4	3
P0DPI0	BXA1	11	5	3	2	1
P55060	XPO2	11	5	3	3
P62244	RS15A	11	5	3	2	1
O75400	PR40A	10	5	4	1
P11021	BIP	10	5	5
P17066	HSP76	10	5		5
P62280	RS11	10	5	2	2		1
P08865	RSSA	9	5	4
P26640	SYVC	9	5	2	2
P46781	RS9	9	5	3	1
P62753	RS6	9	5	3	1
P62879	GBB2	9	5	4
Q15645	PCH2	9	5	3	1
P05198	IF2A	8	5	2	1
P17812	PYRG1	8	5	3
P21796	VDAC1	8	5	2	1
P35222	CTNB1	8	5	3
P50991	TCPD	8	5	2	1
Q15366	PCBP2	8	5	3
Q5K651	SAMD9	8	5	2	1
Q6P2Q9	PRP8	8	5	3
A2A3L6	TTC24	7	5	2
P31947	1433S	7	5				2
Q6XQN6	PNCB	7	5	1	1
O14980	XPO1	6	5	1
P50454	SERPH	6	5	1
P51149	RAB7A	6	5	1
P52701	MSH6	6	5	1
P53621	COPA	6	5	1
Q9Y262	EIF3L	6	5	1
P12235	ADT1	5	5
P23381	SYWC	5	5
Q16629	SRSF7	18	4	6	4	2	2
P51991	ROA3	13	4	5	2	2
P12821	ACE	12	4	4	1	3
P22626	ROA2	12	4	5		2	1
P46776	RL27A	12	4	2	5	1
P25705	ATPA	11	4	4	3
P27824	CALX	10	4	4	1	1
P30041	PRDX6	10	4	4	2
P35237	SPB6	10	4	5	1
P62913	RL11	10	4	3	2	1
Q58FF6	H90B4	10	4	2	2	2
Q9UGI8	TES	10	4	4	2
Q9Y5L0	TNPO3	10	4	3	2	1
O75323	NIPS2	9	4	3	2
P09382	LEG1	9	4	3	1	1
P12956	XRCC6	9	4	4	1
P27635	RL10	9	4	3	2
P07195	LDHB	8	4	2			2
P12004	PCNA	8	4	2	1	1
P62888	RL30	8	4	3	1
O00567	NOP56	7	4	2		1
O75083	WDR1	7	4	3
P11413	G6PD	7	4	3
P14868	SYDC	7	4	2	1
P22102	PUR2	7	4	2	1
P35998	PRS7	7	4	2	1
P62136	PP1A	7	4	2	1
Q13162	PRDX4	7	4	3
P18621	RL17	6	4	1	1
P38646	GRP75	6	4	2
Q5T4S7	UBR4	6	4	2
Q7L576	CYFP1	6	4	2
Q92616	GCN1	6	4	2
Q99714	HCD2	6	4	2
O15533	TPSN	5	4	1
O95373	IPO7	5	4	1
P06744	G6PI	5	4	1
P54886	P5CS	5	4	1
Q13423	NNTM	5	4	1
Q8WUM4	PDC6I	5	4	1
Q9Y277	VDAC3	5	4	1
O43707	ACTN4	4	4
O60716	CTND1	4	4
P04899	GNAI2	4	4
P26038	MOES	4	4
P52272	HNRPM	4	4
P56192	SYMC	4	4
P60891	PRPS1	4	4
P63096	GNAI1	4	4
Q13557	KCC2D	4	4
P62826	RAN	10	3	3	4
P62861	RS30	10	3	2	2	2	1
P07305	H10	9	3	4	2
P46777	RL5	9	3	5	1
P48594	SPB4	9	3	1	1		4
P15880	RS2	8	3	3	1	1
Q15233	NONO	8	3	3	1	1
P17858	PFKAL	7	3	2	1	1
P57721	PCBP3	7	3	3	1
P58005	SESN3	7	3	3	1
Q07020	RL18	7	3	3	1
Q14974	IMB1	7	3	2	1		1
P17655	CAN2	6	3	2	1
P62263	RS14	6	3	2	1
Q15029	U5S1	6	3	3
O95573	ACSL3	5	3	2
P11940	PABP1	5	3	2
P30050	RL12	5	3	1	1
P46940	IQGA1	5	3	2
P55786	PSA	5	3	2
P55884	EIF3B	5	3	2
P62937	PPIA	5	3	2
Q6ZRV2	FA83H	5	3	1	1
Q9P2J5	SYLC	5	3	2
Q9Y305	ACOT9	5	3	2
O00299	CLIC1	4	3	1
O00303	EIF3F	4	3	1
P11388	TOP2A	4	3	1
P19367	HXK1	4	3	1
P40939	ECHA	4	3	1
P49639	HXA1	4	3		1
Q12905	ILF2	4	3	1
Q13155	AIMP2	4	3	1
Q14764	MVP	4	3	1
Q16822	PCKGM	4	3	1
Q6DD88	ATLA3	4	3	1
Q6P1X5	TAF2	4	3	1
Q6ZUJ8	BCAP	4	3		1
Q8TC12	RDH11	4	3	1
Q92621	NU205	4	3	1
Q96N66	MBOA7	4	3	1
Q9H4A4	AMPB	4	3		1
Q9Y5S2	MRCKB	4	3	1
P19525	E2AK2	3	3
P27695	APEX1	3	3
P61158	ARP3	3	3
P62873	GBB1	3	3
Q08945	SSRP1	3	3
Q14019	COTL1	3	3
Q7KZI7	MARK2	3	3
Q9HD45	TM9S3	3	3
P47914	RL29	19	2	1	2	4	10
Q5T749	KPRP	16	2	4	3	5	2
Q9H307	PININ	12	2	2	2	5	1
Q9NWB6	ARGL1	10	2	3	3	1	1
Q5D862	FILA2	9	2	2	2	2	1
Q9NYF8	BCLF1	9	2	2	3	2
P54578	UBP14	8	2	2	1	3
P26373	RL13	7	2	2	2	1
P84098	RL19	7	2	2	2	1
Q96HS1	PGAM5	7	2	5
O95372	LYPA2	6	2	2	1	1
P23246	SFPQ	6	2				4
P35232	PHB	6	2	3	1
Q8N9Q2	SR1IP	6	2	1	2	1
Q8TA86	RP9	6	2	2	2
Q9BVP2	GNL3	6	2	2	2
P04083	ANXA1	5	2	3
P36871	PGM1	5	2	2	1
P40429	RL13A	5	2	3
P50914	RL14	5	2	1	1	1
Q01813	PFKAP	5	2	2	1
Q71UM5	RS27L	5	2	3
Q9H7N4	SFR19	5	2	2	1
O75874	IDHC	4	2	1	1
P04843	RPN1	4	2	1			1
P08134	RHOC	4	2	1	1
P09960	LKHA4	4	2	2
P25398	RS12	4	2	2
P30740	ILEU	4	2	2
P51148	RAB5C	4	2	2
P61224	RAP1B	4	2	1	1
P62266	RS23	4	2	2
P63000	RAC1	4	2	1	1
Q9UBM7	DHCR7	4	2	1	1
Q9ULV4	COR1C	4	2	2
Q9Y2A7	NCKP1	4	2	2
O60684	IMA7	3	2	1
O60832	DKC1	3	2	1
O95571	ETHE1	3	2	1
P04844	RPN2	3	2	1
P08243	ASNS	3	2	1
P16152	CBR1	3	2	1
P22087	FBRL	3	2	1
P31939	PUR9	3	2	1
P43243	MATR3	3	2	1
P47897	SYQ	3	2	1
P49588	SYAC	3	2	1
P53396	ACLY	3	2	1
P62714	PP2AB	3	2	1
Q00325	MPCP	3	2	1
Q00796	DHSO	3	2	1
Q02543	RL18A	3	2	1
Q96C19	EFHD2	3	2	1
Q96J02	ITCH	3	2	1
Q9P035	HACD3	3	2	1
Q9UHQ9	NB5R1	3	2	1
Q9Y2X3	NOP58	3	2	1
O00410	IPO5	2	2
O75676	KS6A4	2	2
O95782	AP2A1	2	2
P07741	APT	2	2
P08237	PFKAM	2	2
P08559	ODPA	2	2
P12429	ANXA3	2	2
P18754	RCC1	2	2
P23526	SAHH	2	2
P28482	MK01	2	2
P35558	PCKGC	2	2
P39656	OST48	2	2
P42224	STAT1	2	2
P46063	RECQ1	2	2
P49915	GUAA	2	2
P50395	GDIB	2	2
P52209	6PGD	2	2
P55084	ECHB	2	2
P57729	RAB38	2	2
P62140	PP1B	2	2
Q02880	TOP2B	2	2
Q13330	MTA1	2	2
Q14152	EIF3A	2	2
Q14344	GNA13	2	2
Q15437	SC23B	2	2
Q6P5Q4	LMOD2	2	2
Q8N163	CCAR2	2	2
Q92598	HS105	2	2
Q96GQ7	DDX27	2	2
Q9NR30	DDX21	2	2
Q9NZ01	TECR	2	2
Q9P0L2	MARK1	2	2
Q9UBF2	COPG2	2	2
Q9UGP8	SEC63	2	2
Q9Y265	RUVB1	2	2
Q9Y5B9	SP16H	2	2
Q9Y678	COPG1	2	2
P07910	HNRPC	15	1	3	1	4	6
Q9NSB4	KRT82	13	1	1	1	4	6
P01857	IGHG1	9	1	1	1	3	3
P09651	ROA1	9	1	2	1	2	3
P84103	SRSF3	7	1	2	2	1	1
Q86TJ2	TAD2B	7	1	1	1	1	3
P26368	U2AF2	6	1	3		2
Q02413	DSG1	6	1	1	1	1	2
Q15717	ELAV1	6	1	2	1	2
Q96T37	RBM15	6	1	2	1	1	1
O15260	SURF4	5	1	2	2
P62995	TRA2B	5	1	1	3
Q96I24	FUBP3	5	1	2	1	1
P14866	HNRPL	4	1	3
P61313	RL15	4	1	2	1
P61619	S61A1	4	1	2	1
Q13148	TADBP	4	1	1	1	1
O00116	ADAS	3	1	2
O94906	PRP6	3	1	1	1
O95497	VNN1	3	1	1		1
P00387	NB5R3	3	1	2
P0DPK5	H3Y2	3	1	1		1
P23490	LORI	3	1	1			1
P24941	CDK2	3	1	1	1
P30043	BLVRB	3	1	1	1
P49756	RBM25	3	1	1	1
P51659	DHB4	3	1	1	1
P60866	RS20	3	1	1	1
P60981	DEST	3	1	2
P62891	RL39	3	1		1	1
P81605	DCD	3	1	1			1
P83731	RL24	3	1	1	1
P84243	H33	3	1		1	1
Q14005	IL16	3	1	1	1
Q15008	PSMD6	3	1	1	1
Q7Z5L9	I2BP2	3	1		2
Q8NE71	ABCF1	3	1	2
Q969Q0	RL36L	3	1	1	1
Q9BXJ9	NAA15	3	1	2
Q9H9J4	UBP42	3	1	1	1
Q9NUQ6	SPS2L	3	1	2
Q9UL25	RAB21	3	1	1	1
A6NHR9	SMHD1	2	1		1
O43837	IDH3B	2	1	1
O75534	CSDE1	2	1	1
O75694	NU155	2	1	1
O95433	AHSA1	2	1	1
O96008	TOM40	2	1	1
P00403	COX2	2	1	1
P07339	CATD	2	1	1
P07858	CATB	2	1		1
P09972	ALDOC	2	1	1
P10620	MGST1	2	1	1
P13804	ETFA	2	1	1
P28340	DPOD1	2	1	1
P31930	QCR1	2	1		1
P36915	GNL1	2	1	1
P46779	RL28	2	1	1
P47756	CAPZB	2	1	1
P49023	PAXI	2	1	1
P51114	FXR1	2	1			1
P52732	KIF11	2	1	1
P56545	CTBP2	2	1	1
P59998	ARPC4	2	1	1
P61077	UB2D3	2	1	1
P61160	ARP2	2	1	1
P61803	DAD1	2	1	1
P61970	NTF2	2	1	1
P62333	PRS10	2	1	1
P62854	RS26	2	1	1
P63220	RS21	2	1	1
P84090	ERH	2	1	1
Q05519	SRS11	2	1	1
Q06210	GFPT1	2	1	1
Q08554	DSC1	2	1		1
Q08J23	NSUN2	2	1	1
Q10471	GALT2	2	1	1
Q13492	PICAL	2	1				1
Q13618	CUL3	2	1	1
Q14683	SMC1A	2	1	1
Q15084	PDIA6	2	1				1
Q15369	ELOC	2	1	1
Q15691	MARE1	2	1	1
Q16401	PSMD5	2	1	1
Q16778	H2B2E	2	1	1
Q16891	MIC60	2	1	1
Q5T0W9	FA83B	2	1	1
Q6NXG1	ESRP1	2	1	1
Q6PIU2	NCEH1	2	1	1
Q6UB35	C1TM	2	1	1
Q7L014	DDX46	2	1	1
Q7L2E3	DHX30	2	1	1
Q86YZ3	HORN	2	1	1
Q8N1F7	NUP93	2	1	1
Q8N2M8	CLASR	2	1	1
Q8N5F7	NKAP	2	1	1
Q8NBJ5	GT251	2	1	1
Q8WVM8	SCFD1	2	1		1
Q969L2	MAL2	2	1	1
Q969Z0	FAKD4	2	1	1
Q96FW1	OTUB1	2	1	1
Q96GX5	GWL	2	1		1
Q96H55	MYO19	2	1	1
Q96P63	SPB12	2	1	1
Q96P70	IPO9	2	1	1
Q96T76	MMS19	2	1	1
Q99798	ACON	2	1	1
Q99829	CPNE1	2	1	1
Q9BQ39	DDX50	2	1	1
Q9BRT6	LLPH	2	1	1
Q9BZJ0	CRNL1	2	1	1
Q9BZL6	KPCD2	2	1	1
Q9BZQ8	NIBA1	2	1	1
Q9H0A0	NAT10	2	1	1
Q9NPI6	DCP1A	2	1	1
Q9NPY3	C1QR1	2	1		1
Q9NR31	SAR1A	2	1	1
Q9NRL3	STRN4	2	1	1
Q9NRR4	RNC	2	1		1
Q9NRW7	VPS45	2	1	1
Q9NTK5	OLA1	2	1	1
Q9NZB2	F120A	2	1		1
Q9P0L1	ZKSC7	2	1		1
Q9P2P6	STAR9	2	1		1
Q9Y230	RUVB2	2	1	1
Q9Y446	PKP3	2	1	1
Q9Y5J1	UTP18	2	1	1
Q9Y6G9	DC1L1	2	1	1
A0A0D9SF12	CC163	1	1
A0A1B0GUY1	MRCOL	1	1
A6NKN8	PC4L1	1	1
B5ME19	EIFCL	1	1
C9JTQ0	ANR63	1	1
O00329	PK3CD	1	1
O00429	DNM1L	1	1
O00458	IFRD1	1	1
O00743	PPP6	1	1
O14776	TCRG1	1	1
O15371	EIF3D	1	1
O43159	RRP8	1	1
O43592	XPOT	1	1
O43747	AP1G1	1	1
O60488	ACSL4	1	1
O60503	ADCY9	1	1
O60568	PLOD3	1	1
O60701	UGDH	1	1
O75131	CPNE3	1	1
O75436	VP26A	1	1
O75533	SF3B1	1	1
O75746	CMC1	1	1
O76021	RL1D1	1	1
O94806	KPCD3	1	1
P00966	ASSY	1	1
P01116	RASK	1	1
P04181	OAT	1	1
P05120	PAI2	1	1
P07954	FUMH	1	1
P08195	4F2	1	1
P08621	RU17	1	1
P0CI00	Z705B	1	1
P0CJ78	ZN865	1	1
P0DMU7	CT456	1	1
P11177	ODPB	1	1
P13489	RINI	1	1
P13797	PLST	1	1
P14174	MIF	1	1
P15882	CHIN	1	1
P19544	WT1	1	1
P19623	SPEE	1	1
P22570	ADRO	1	1
P22695	QCR2	1	1
P23284	PPIB	1	1
P24752	THIL	1	1
P25105	PTAFR	1	1
P26006	ITA3	1	1
P28288	ABCD3	1	1
P29590	PML	1	1
P30101	PDIA3	1	1
P30559	OXYR	1	1
P33176	KINH	1	1
P35080	PROF2	1	1
P35606	COPB2	1	1
P38606	VATA	1	1
P40926	MDHM	1	1
P43629	KI3L1	1	1
P46531	NOTC1	1	1
P46778	RL21	1	1
P46977	STT3A	1	1
P48444	COPD	1	1
P48729	KC1A	1	1
P49005	DPOD2	1	1
P49137	MAPK2	1	1
P49189	AL9A1	1	1
P49419	AL7A1	1	1
P49755	TMEDA	1	1
P49792	RBP2	1	1
P51649	SSDH	1	1
P51668	UB2D1	1	1
P52948	NUP98	1	1
P53992	SC24C	1	1
P54826	GAS1	1	1
P55809	SCOT1	1	1
P57088	TMM33	1	1
P57679	EVC	1	1
P60228	EIF3E	1	1
P61163	ACTZ	1	1
P61221	ABCE1	1	1
P61421	VA0D1	1	1
P62495	ERF1	1	1
P63010	AP2B1	1	1
P63167	DYL1	1	1
P63279	UBC9	1	1
P78347	GTF2I	1	1
P82987	ATL3	1	1
P85037	FOXK1	1	1
P98194	AT2C1	1	1
Q01804	OTUD4	1	1
Q03519	TAP2	1	1
Q12906	ILF3	1	1
Q12907	LMAN2	1	1
Q13045	FLII	1	1
Q13112	CAF1B	1	1
Q13200	PSMD2	1	1
Q13547	HDAC1	1	1
Q13882	PTK6	1	1
Q14258	TRI25	1	1
Q14694	UBP10	1	1
Q14767	LTBP2	1	1
Q15185	TEBP	1	1
Q15283	RASA2	1	1
Q15392	DHC24	1	1
Q16288	NTRK3	1	1
Q2TAZ0	ATG2A	1	1
Q53GQ0	DHB12	1	1
Q5H9R7	PP6R3	1	1
Q5JTV8	TOIP1	1	1
Q5VYK3	ECM29	1	1
Q68CZ2	TENS3	1	1
Q6IWH7	ANO7	1	1
Q6K0P9	IFIX	1	1
Q6P3X8	PGBD2	1	1
Q6UXN9	WDR82	1	1
Q6X4W1	NSMF	1	1
Q6ZSB9	ZBT49	1	1
Q6ZU15	44088	1	1
Q6ZVD8	PHLP2	1	1
Q76G19	PDZD4	1	1
Q76L83	ASXL2	1	1
Q7L099	RUFY3	1	1
Q7Z2W4	ZCCHV	1	1
Q7Z6Z7	HUWE1	1	1
Q86TI2	DPP9	1	1
Q86WZ0	HEAT4	1	1
Q8IVL1	NAV2	1	1
Q8IWA4	MFN1	1	1
Q8IXI1	MIRO2	1	1
Q8IZH2	XRN1	1	1
Q8N8S7	ENAH	1	1
Q8NBS9	TXND5	1	1
Q8NC51	PAIRB	1	1
Q8NEG5	ZSWM2	1	1
Q8TAE6	PP14C	1	1
Q8TAT6	NPL4	1	1
Q8TCP9	F200A	1	1
Q8TCT9	HM13	1	1
Q8TCU4	ALMS1	1	1
Q8TER0	SNED1	1	1
Q8TF05	PP4R1	1	1
Q8WUA4	TF3C2	1	1
Q92544	TM9S4	1	1
Q92597	NDRG1	1	1
Q92614	MY18A	1	1
Q92643	GPI8	1	1
Q92738	US6NL	1	1
Q92797	SYMPK	1	1
Q92888	ARHG1	1	1
Q96BF6	NACC2	1	1
Q96BM9	ARL8A	1	1
Q96EI5	TCAL4	1	1
Q96EY7	PTCD3	1	1
Q96JS3	PGBD1	1	1
Q96KP4	CNDP2	1	1
Q96LW9	ZSC31	1	1
Q96ME1	FXL18	1	1
Q96QE3	ATAD5	1	1
Q99959	PKP2	1	1
Q9BQ69	MACD1	1	1
Q9BR76	COR1B	1	1
Q9BRL6	SRSF8	1	1
Q9BST9	RTKN	1	1
Q9BTE7	DCNL5	1	1
Q9BTW9	TBCD	1	1
Q9BUJ2	HNRL1	1	1
Q9BW19	KIFC1	1	1
Q9BXP5	SRRT	1	1
Q9BYX2	TBD2A	1	1
Q9BZE1	RM37	1	1
Q9H2G2	SLK	1	1
Q9H3U1	UN45A	1	1
Q9H488	OFUT1	1	1
Q9H4G0	E41L1	1	1
Q9H845	ACAD9	1	1
Q9NPD3	EXOS4	1	1
Q9NQH7	XPP3	1	1
Q9NQW7	XPP1	1	1
Q9NR19	ACSA	1	1
Q9NW13	RBM28	1	1
Q9NX45	SOLH2	1	1
Q9NYC9	DYH9	1	1
Q9NYQ8	FAT2	1	1
Q9NZI8	IF2B1	1	1
Q9P1Q0	VPS54	1	1
Q9P275	UBP36	1	1
Q9P2D3	HTR5B	1	1
Q9UBT2	SAE2	1	1
Q9UHB6	LIMA1	1	1
Q9UHD8	44083	1	1
Q9UMR2	DD19B	1	1
Q9UNM6	PSD13	1	1
Q9Y239	NOD1	1	1
Q9Y3T9	NOC2L	1	1
Q9Y3X0	CCDC9	1	1
Q9Y4B5	MTCL1	1	1
Q9Y4K1	CRBG1	1	1
Q9Y4W6	AFG32	1	1
Q9Y653	AGRG1	1	1
Q9Y697	NFS1	1	1
