## Supplemental table S5 for "The lnc-FANCI-2 intrinsically restricts RAS signaling in HPV16-infected cervical cancer"

### Sheet: Sheet1
Table S5. Sequences of oligonucleotides used in this study.
Primer name	Position (hg19)	Sequence (5' to 3')	Restriction enzyme site	Notes
oHBL 73 (gRNA1)	chr15:89920104-89920123	AAAC/GGACCAGGTTAATAAACCGG/C		Two sgRNAs for lnc-FANCI-2 promoter deletion
oHBL 74 (gRNA1)	chr15:89920123-89920104	CACCG/CCGGTTTATTAACCTGGTCC
oHBL 83 (gRNA6)	chr15:89923385-89923404	CACCG/AACCTCCCAGTCTAAAGCCC
oHBL 84 (gRNA6)	chr15:89923404-89923385	AAAC/GGGCTTTAGACTGGGAGGTT/C
oHBL 77 (gRNA3)	chr15:89922153-89922172	AAAC/TCGGTCCGCACAGCGGGCCC		Two sgRNAs for YY1 motifs deletion
oHBL 78 (gRNA3)	chr15:89922172-89922153	CACC/GGGCCCGCTGTGCGGACCGA
oHBL 79 (gRNA4)	chr15:89922226-89922245	CACCG/CCGGAAGGTCGCCGCGCCAA
oHBL 80 (gRNA4)	chr15:89922245-89922226	AAAC/TTGGCGCGGCGACCTTCCGG/C
P1 (oHBL 87)	chr15:89920048-89920069	CTGGAGGTGACAATTCCTGATT		Lnc-FANCI-2 Knock-out genotyping
P2 (oHBL 90)	chr15:89923600-89923578	ACATGAGCAGTTGACCTACATAA
P3 (oHBL 27)	chr15:89921982-89922001	AGTCGGGGTACC/TACGGCCTTCCGAACCCGAA	Kpn I
P4 (oHBL 07)	chr15:89922398-89922375	GGCAGGAAGACGGCAGCCACTCTT
P5 (oHBL 13)	chr15:89938463-89938440	CCTGGCTGTTACAACTTCAGGACA		Northern blot
oJFX 07	chr15:89932642-89932660	ACAGCCACCAGCATCTCTC		lnc-FANCI-2 qPCR assay
lnc-FANCI-2 qPCR probe	chr15:89938268-89938294	TGAAGTGAAGTATGATCGGACAGCCTC
oJFX 08	chr15:89938333-89938312	CCACAATTCCTCTGTCTCCATT
oHBL 17	chr15:89922290-89922311	ATACCCAAGCTT/ACAGAAGCGGAACGCGCGTCGA	Hind III	lnc-FANCI-2 cDNA cloning
oHBL 18	chr15:89939697-89939675	GATGCTCTAGA/CATGTCCATTTCTTTACTCTTCA	Xba I
oHBL 19	chr15:89941718-89941698	GATGCTCTAGA/CCTTTGCAAAGAAAATTTATT	Xba I
oHBL 23	chr15:89939026-89939050	AAGGGCAAACTCGCTATTCATTAGT
oHBL 5	Chr15:89931733-89931757	AGGAAGGATGACTGTAGCCTGTGGA		lnc-FANCI-2 RT-PCR
oHBL 12	Chr15:89938341-89938317	GGCAAGAGCCACAATTCCTCTGTCT
oLLY 496	Chr15:89379135-89379116	GCCTCGCGGTAATGAATAAC		lnc-FANCI-2 IRPCRP(anti-sense oligos with a BiotinTEG at 3' end )
oLLY 497	Chr15:89387838-89387819	TCTTCTGACTCCAGAGCATG
oLLY 498	Chr15:89388540-89388521	CTACTGCAGTACAATCCACA
oLLY 499	Chr15:89389386-89389367	CCATTGTCTTCAAGCAATGT
oLLY 500	Chr15:89395170-89395151	CTTCTGAGGCTCTTGCATGT
oLLY 501	Chr15:89395279-89395260	AAGTCCCAGATGGGCAGATT
oLLY 502	Chr15:89395360-89395341	AGAAGTAGATGCTAGGCCAA
oLLY 503	Chr15:89395456-89395437	TGAAGAGCTTCCGTTTGCTG
oLLY 504	Chr15:89395545-89395526	GAGGGAGTCATTAACTCCTA
oLLY 505	Chr15:89395759-89395740	ACAAGAGCTGAGACACGTCT
oLLY 506	Chr15:89395843-89395824	GAGACGGGACGTCAAGAACC
oLLY 507	Chr15:89395975-89395956	CTTGGGGGGAGTTTATTCAG
oLLY 508	Chr15:89396172-89396153	AATGGCACTGGACTAGCATG
oLLY 509	Chr15:89396253-89396234	TAGGCATGTGATGGTACAGA
oLLY 510	Chr15:89396687-89396668	TCCAGTACATACTTCCAGAA
oLLY 511	Chr15:89396793-89396774	TTGAACCGCTTTACATCTTC
oLLY 512	Chr15:89396873-89396854	GATACTTTCTCCAGCAACAT
oLLY 513	Chr15:89396954-89396935	TCGATTAACACTAGCAACCA
oLLY 514	Chr15:89397035-89397016	TCTTTCGATTTGGTGCAACT
oLLY 515	Chr15:89397192-89397173	CAAACAAGCAGGTCCTCAGG
oLLY 516	Chr15:89397287-89397268	GTGATACTTCTGCGCTGTGG
oLLY 517	Chr15:89397369-89397350	CTCTGTGATGTCTTTCTCTC
oLLY 518	Chr15:89397462-89397443	GCATTACCTCTCAGAGACAC
oLLY 519	Chr15:89397543-89397524	TACTGAGAGCTCTCAGGCTG
oLLY 520	Chr15:89397715-89397696	GGTCACTCTTATTGCTTTTT
oLLY 521	Chr15:89398024-89398005	AGGGGAAGGGTTAATGTCTC
oLLY 522	Chr15:89398112-89398093	CAGTTCAGGTTTGGGCAAAA
oLLY 523	Chr15:89398204-89398185	AATCCTGCAGGAATGCAGAT
oLLY 524	Chr15:89398360-89398341	GTGATTCAAGCTACCTGAGT
oLLY 525	Chr15:89398471-89398452	TTATTCGTTGTAGGCTGCAA
oZMZ 269	chr12:6645922-6645945	GTCATCAATGGAAATCCCATCACC		GAPDH RT-PCR
oZMZ 270	chr12: 6646554-6646533	TGAGTCCTTCCACGATACCAAA
oHBL 167	chr19:48830097-48830116	CAGCCATGTCACTCCTCTTG		EMP3 (NM_001425) RT-PCR
oHBL 168	chr19:48832670-48832649	GAAGGAGAGACAGCAGAGAATG
oHBL 169	chr7:45954514-45954494	TTCTGCTGGTGTGTGGATAAG		IGFBP3 (NM_000598) RT-PCR
oHBL 170	chr7:45953223-45953243	ACTGCTCTTTGCTGACTACTG
oHBL 171	chr1:196642198-196642219	ATAAATGCCGCCCTGGATATAG		CFH (NM_000186) RT-PCR
oHBL 172	chr1:196646635-196646616	CTGGTGCTGTCACTGGTAAA
oHBL 175	chr1:186644469-186644449	CCAGAGCAGGCAGATGAAATA		PTGS2 (NM_000963) RT-PCR
oHBL 176	chr1:186643707-186643730	CCAGTAGGCAGGAGAACATATAAC
oHBL 177	chr11:100179177-100179198	CTAGGAAGACCACAGGGATTTG		CNTN5 (NM_014361) RT-PCR
oHBL 178	chr11:100226907-100226886	CTGATGACGAAGATGTGGAGAG
oHBL 179	chr18:61554966-61554987	GTCAGACAGCAACTCAGAGAAT		SERPINB2 (NM_002575) RT-PCR
oHBL 180	chr18:61562573-61562554	TGAACCCACAGCTGGTAAAG
oHBL 181	chr6:32825047-32825066	GTGGTGAACCGAGTGTTTGA		PSMB9 (NM_002800) RT-PCR
oHBL 182	chr6:32826232-32826211	GCTGCATCCACATAACCATAGA
oHBL 183	chr2:161052843-161052824	ACCCTGTCTCCCAAGTAGAA		ITGB6 (NM_000888) RT-PCR
oHBL 184	chr2:161051946-161051966	GATCCGAAGCCCAGTCTAAAG
oHBL 187	chr19:55505637-55505657	GCTTTGGAACTGCGACATAAC		NLRP2 (NM_017852) RT-PCR
oHBL 188	chr19:55508811-55508790	CAGCATCTTCACTCCACTAGAC
oHBL 189	chr4:84026078-84026057	ACTCTCTACAGGACCCGATATG		PLAC8 (NM_016619) RT-PCR
oHBL 190	chr4:84011774-84011795	GAGACTGACCCTTGGAACTAAC
oHBL 191	chr19:43699417-43699397	TCCAAGCCCTACATCACAATC		PSG4 (NM_002780) RT-PCR
oHBL 192	chr19:43697428-43697449	GTTGTCCACCTCCAGCTTATAG
oHBL 147	chr6:2840735-2840714	TCATCTCTCCCTTCAGCATTTC		SERPINB1 (NM_030666) RT-PCR
oHBL 148	chr6:2838133-2838153	ACCCACTGGTTTATGGTCTTC
oHBL 141	chr11:119182333-119182313	GAAGGTGTGGGTGAAAGAGAA		MCAM (NM_006500) for RT-PCR
oHBL 142	chr11:119181872-119181892	CTGGTGTGAGGGTGGTTAAAT
silnc-FANCI-2	chr15:89931059-89931077	GAGUCAGAAGACAGCGAAATT		lnc-FANCI-2 siRNA (dsRNA with TT overhangs)
